# Genome sequencing of *Musa acuminata* Dwarf Cavendish reveals a duplication of a large segment of chromosome 2

**DOI:** 10.1101/691923

**Authors:** Mareike Busche, Boas Pucker, Prisca Viehöver, Bernd Weisshaar, Ralf Stracke

**Affiliations:** Genetics and Genomics of Plants, Faculty of Biology & Center for Biotechnology (CeBiTec), Bielefeld University, Sequenz 1, 33615 Bielefeld, Germany

**Keywords:** banana, pan-genomics, small sequence variants, crop genome assembly

## Abstract

Different *Musa* species, subspecies, and cultivars are currently investigated to reveal their genomic diversity. Here, we compare the genome sequence of one of the commercially most important cultivars, *Musa acuminata* Dwarf Cavendish, against the Pahang reference genome assembly. Numerous small sequence variants were detected and the ploidy of the cultivar presented here was determined as triploid based on sequence variant frequencies. Illumina sequence data also revealed a duplication of a large segment on the long arm of chromosome 2 in the Dwarf Cavendish genome. Comparison against previously sequenced cultivars provided evidence that this duplication is unique to Dwarf Cavendish. Although no functional relevance of this duplication was identified, this example shows the potential of plants to tolerate such aneuploidies.

---

Bananas (*Musa*) are monocotyledonous perennial plants. The edible fruit (botanically a berry) belongs to the most popular fruits in the world. In 2016, about 5.5 million hectares of land were used for the production of more than 112 million tons of bananas (FAO 2019). The majority of bananas were grown in Africa, Latin America, and Asia where they offer employment opportunities and are important export commodities (FAO 2019). Furthermore, with an annual *per capita* consumption of more than 200 kg in Rwanda and more than 100 kg in Angola, bananas provide food security in developing countries (FAO 2019; Arias *et al*. 2003). While plantains or cooking bananas are commonly eaten as a staple food in Africa and Latin America, the softer and sweeter dessert bananas are popular in Europe and Northern America. Between 1998 and 2000, around 47 % of the world banana production and the majority of the dessert banana production relied on the Cavendish subgroup of cultivars (Arias *et al*. 2003). Therein the Dwarf Cavendish banana (“Dwarf” refering to the height of the pseudostem, not to the fruit size) is one of the commercially most important cultivars, along with Grand Naine (“Chiquita banana”).

Although Cavendish bananas are almost exclusively traded internationally, numerous varieties are used for local consumption in Africa and Southeast Asia. Bananas went through a long domestication process which started at least 7,000 years ago (Denham *et al*. 2003). The first step towards edible bananas was interspecific hybridisation between subspecies from different regions, which caused incorrect meiosis and diploid gametes (Perrier *et al*. 2011). The diversity of edible triploid banana cultivars resulted from human selection and triploidization of *Musa acuminata* as well as *Musa balbisiana* (Perrier *et al*. 2011).

These exciting insights into the evolution of bananas were revealed by the analysis of genome sequences. Technological advances boosted sequencing capacities and allowed the (re-)sequencing of genomes from multiple subspecies and cultivars. *M. acuminata* can be divided into several subspecies and cultivars. The first *M. acuminata* (DH Pahang) genome sequence has been published in 2012 (D’Hont *et al*. 2012), many more genomes have been sequenced recently including: banksii, burmannica, zebrina (Rouard *et al*. 2018), malaccensis (SRR8989632, SRR6996493), Baxijiao (SRR6996491, SRR6996491), Sucrier : Pisang_Mas (SRR6996492). Additionally, the genome sequences of other *Musa* species, *M. balbisiana* (Davey *et al*. 2013), *M. itinerans* (Wu *et al*. 2016), and *M. schizocarpa* (Belser *et al*. 2018), have already been published.

Here we report about our investigation of the genome of *M. acuminata* Dwarf Cavendish, one of the commercially most important cultivars. We identified an increased copy number of a segment of the long arm of chromosome 2, indicating that this region was duplicated in one haplophase.
