## Supplementary material for "Genome sequencing of *Musa acuminata* Dwarf Cavendish reveals a duplication of a large segment of chromosome 2": File S3

SRR ID	Subspecies	Cultivar	Type_and_read_length	reference/source
SRR7205823	Musa acuminata	?	trimmed	Bioversity International
SRR7205815	Musa acuminata	?	trimmed	Bioversity International
SRR7205814	Musa acuminata	?	trimmed	Bioversity International
SRR7205765	Musa acuminata	?	trimmed	Bioversity International
SRR7205764	Musa acuminata	?	trimmed	Bioversity International
SRR7205747	Musa acuminata	?	trimmed	Bioversity International
SRR7205746	Musa acuminata	?	trimmed	Bioversity International
SRR7205745	Musa acuminata	?	trimmed	Bioversity International
SRR7205710	Musa acuminata	?	trimmed	Bioversity International
SRR7205953	Musa acuminata	?	trimmed	Bioversity International
SRR7205916	Musa acuminata	?	trimmed	Bioversity International
ERR1194998	Musa acuminata	AYP_BOSN_r1	trimmed	GSC (Genoscope)
SRR7013759	Musa acuminata	banksii	2x49	https://doi.org/10.1093/gbe/evy227
SRR7013763	Musa acuminata	banksii	2x100	https://doi.org/10.1093/gbe/evy227
SRR7013762	Musa acuminata	banksii	2x100	https://doi.org/10.1093/gbe/evy227
SRR7013761	Musa acuminata	banksii	2x100	https://doi.org/10.1093/gbe/evy227
SRR7013760	Musa acuminata	banksii	2x49	https://doi.org/10.1093/gbe/evy227
SRR7013758	Musa acuminata	banksii	2x49	https://doi.org/10.1093/gbe/evy227
SRR7013752	Musa acuminata	burmannica	2x100	Bioversity International
SRR7013754	Musa acuminata	burmannica	2x49	Bioversity International
SRR7013755	Musa acuminata	burmannica	2x49	https://doi.org/10.1093/gbe/evy227
SRR6147593	Musa acuminata	cavendish	2x125	University of Exeter
SRR6996491	Musa acuminata	Cavendish BaXiJiao	2x100	Institute of Tropical Bioscience and Biotechnology
SRR6996490	Musa acuminata	Gros Michel	2x100	Institute of Tropical Bioscience and Biotechnology
SRR8989632	Musa acuminata	malaccensis	2x150	The Eden Project
SRR6996493	Musa acuminata	malaccensis	2x100	Institute of Tropical Bioscience and Biotechnology
SRR6996492	Musa acuminata	Sucrier : Pisang_Mas	2x100	Institute of Tropical Bioscience and Biotechnology
SRR8989638	Musa acuminata	sucrier_pisang_mas.1998-2307	2x150	The Eden Project
SRR7013753	Musa acuminata	zebrina	trimmed	Bioversity International
SRR7013764	Musa acuminata	zebrina	2x49	https://doi.org/10.1093/gbe/evy227
SRR7013765	Musa acuminata	zebrina	2x49	https://doi.org/10.1093/gbe/evy227
SRR7013756	Musa acuminata	zebrina	2x100	https://doi.org/10.1093/gbe/evy227
SRR957627	Musa balbisiana	Pisang Klutuk Wulung	1x100	https://doi.org/10.1186/1471-2164-14-683
SRR956987	Musa balbisiana	Pisang Klutuk Wulung	1x100	https://doi.org/10.1186/1471-2164-14-683
SRR3180744	Musa itinerans	?	2x49	https://doi.org/10.1038/srep31586
SRR3180738	Musa itinerans	?	2x49	https://doi.org/10.1038/srep31586
SRR3180729	Musa itinerans	?	2x49	https://doi.org/10.1038/srep31586
SRR3180712	Musa itinerans	?	2x90	https://doi.org/10.1038/srep31586
SRR3180652	Musa itinerans	?	2x92	https://doi.org/10.1038/srep31586
SRR3180710	Musa itinerans	?	2x90	https://doi.org/10.1038/srep31586
ERR2571284	Musa schizocarpa	?	trimmed	https://doi.org/10.1038/s41477-018-0289-4
